# Systematic evaluation of intratumoral and peripheral BCR repertoires in three cancers

**DOI:** 10.1101/2023.04.16.537028

**Authors:** S.V. Krasik, E.A. Bryushkova, G.V. Sharonov, D.S. Myalik, E.V. Shurganova, D.V. Komarov, I.A. Shagina, P.S. Shpudeiko, M.A. Turchaninova, M.T. Vakhitova, I.V. Samoylenko, D.T. Marinov, LV Demidov, V.E. Zagainov, D.M. Chudakov, E.O. Serebrovskaya

**Author notes:** Conflict of Interest declaration: The authors declare that they have NO affiliations with or involvement in any organization or entity with any financial interest in the subject matter or materials discussed in this manuscript. Current position: Miltenyi Biotec B.V. & Co. KG, Bergisch Gladbach, Germany.

## Abstract

The current understanding of humoral immune response in cancer patients suggests that tumors may be infiltrated with diffuse B cells of extra-tumoral origin or may develop organized lymphoid structures, where somatic hypermutation and antigen-driven selection occur locally. These processes are believed to be significantly influenced by the tumor microenvironment through secretory factors and biased cell-cell interactions. To explore the manifestation of this influence, we used deep unbiased immunoglobulin profiling and systematically characterized the relationships between B cells in circulation, draining lymph nodes (draining LNs), and tumors in 14 patients with three human cancers. We demonstrated that draining LNs are differentially involved in the interaction with the tumor site, and that significant heterogeneity exists even between different parts of a single lymph node (LN). Next, we confirmed and elaborated upon previous observations regarding intratumoral immunoglobulin heterogeneity. We identified B cell receptor (BCR) clonotypes that were expanded in tumors relative to draining LNs and blood and observed that these tumor-expanded clonotypes were less hypermutated than non-expanded (ubiquitous) clonotypes. Furthermore, we observed a shift in the properties of complementarity-determining region 3 of the BCR heavy chain (CDR-H3) towards less mature and less specific BCR repertoire in tumor-infiltrating B-cells compared to circulating B-cells, which may indicate less stringent control for antibody-producing B cell development in tumor microenvironment (TME). In addition, we found repertoire-level evidence that B-cells may be selected according to their CDR-H3 physicochemical properties before they activate somatic hypermutation (SHM). Altogether, our work outlines a broad picture of the differences in the tumor BCR repertoire relative to non-tumor tissues and points to the unexpected features of the SHM process.
