## Supplementary material for "Systematic evaluation of intratumoral and peripheral BCR repertoires in three cancers": Table S1

### Sheet: Лист1
final_name	raw_reads_num	raw_reads_number_of_umi	filtered_UMI_num	filtered_single_UMI_num	A_UMI_count	G_UMI_count	M_UMI_count	E_UMI_count	D_UMI_count	clonotype_num
col_ccp2_LN_PCsort_1_1_1	593201	217648	32603	116	25984	5179	1435	4	1	499
col_ccp2_LN_PCsort_2_1_1	543654	492555	3353	772	1822	1086	445	0	0	1248			migec
col_ccp2_LN_PCsort_3_1_1	645660	558933	8644	689	4991	2157	1493	3	0	1602
col_ccp2_LN_bulk_1_1_1	874131	632428	24154	4893	12809	7137	3875	4	329	7304
col_ccp2_LN_bulk_2_1_1	963799	754439	3672	1083	2242	1022	396	0	12	1582
col_ccp2_LN_bulk_3_1_1	318451	172974	26065	5175	14254	5517	5687	1	606	6840
col_ccp2_PBMC_PCsort_1_1_2	780603	363800	43560	411	40180	1702	1670	7	1	1926
col_ccp2_PBMC_bulk_1_1_1	1662587	923460	83696	14892	54129	2469	24243	3	2852	22473
col_ccp2_PBMC_bulk_1_1_2	584741	282105	52086	10535	32505	2041	15489	0	2051	14994
col_ccp2_tum_PCsort_1_1_1	625168	449903	28779	375	21656	1392	5728	3	0	1769
col_ccp2_tum_PCsort_1_2_1	710766	509640	30571	424	17326	3150	10087	8	0	1688
col_ccp2_tum_PCsort_1_3_1	837132	625510	25922	720	16408	1602	7906	6	0	2766
col_ccp2_tum_bulk_1_1_1	875419	526420	57034	3505	47300	3422	6305	0	7	7784
col_ccp2_tum_bulk_1_2_1	1078885	636821	71558	2881	57429	8477	5637	0	15	7243
col_ccp2_tum_bulk_1_3_1	925096	583110	53128	2933	44814	4352	3924	1	37	7667
col_ccp3_LN_PCsort_1_1_1	320499	295877	2142	1017	783	470	886	1	2	1360
col_ccp3_LN_PCsort_2_1_1	482282	443137	3686	1365	970	823	1893	0	0	1976
col_ccp3_LN_PCsort_3_1_1	259778	242326	1222	561	271	254	697	0	0	730
col_ccp3_LN_bulk_1_1_1	919666	725629	5793	4379	1445	1307	2928	1	112	4853
col_ccp3_LN_bulk_2_1_1	942201	746225	5913	4201	1231	1504	3055	2	121	4768
col_ccp3_LN_bulk_3_1_1	1689679	1106090	29461	15635	7525	6857	14643	7	429	18828
col_ccp3_PBMC_PCsort_1_1_1	679804	364551	29362	931	14798	4905	9649	9	1	3432
col_ccp3_PBMC_PCsort_1_1_2	705941	585405	14783	1003	7013	1521	6245	3	1	2826
col_ccp3_PBMC_bulk_1_1_1	295360	172032	22338	5792	8741	3677	9307	0	613	8260
col_ccp3_PBMC_bulk_1_1_2	286936	180506	18391	4878	7097	2930	7875	0	489	7194
col_ccp3_tum_PCsort_1_1_1	629877	535615	10172	854	6581	531	3059	1	0	2459
col_ccp3_tum_PCsort_1_2_1	760718	548372	35620	394	2474	6018	27110	18	0	1178
col_ccp3_tum_PCsort_1_3_1	661952	569482	12495	611	3501	5127	3861	6	0	1540
col_ccp3_tum_bulk_1_1_1	1324633	861352	54242	4407	45476	2767	5955	4	40	11409
col_ccp3_tum_bulk_1_2_1	790668	504598	44286	1863	3542	20835	19879	5	25	3860
col_ccp3_tum_bulk_1_3_1	771675	514469	37874	2594	7562	23791	6450	4	67	5549
col_ccp5_PBMC_bulk_1_1_1	1119857	127938	31816	7104	8229	9062	13738	49	738	9613
col_ccp5_PBMC_bulk_1_1_2	1235208	138225	31657	9390	7918	8438	14094	11	1196	12028
col_ccp5_tum_bulk_1_2_1	368700	28961	4930	202	864	3797	264	1	4	426
col_ccp5_tum_bulk_1_2_2	168992	19986	3512	178	521	2777	194	1	19	380
col_ccp5_tum_bulk_1_4_1	578584	139266	24917	2318	20802	2462	1641	1	11	4822
col_ccp5_tum_bulk_1_4_2	406737	159732	16169	2087	12562	1923	1679	0	5	4054
col_ccp5_tum_bulk_1_5_1	262230	28926	1163	128	83	1025	50	0	5	233
col_ccp5_tum_bulk_1_5_2	206048	31651	1633	131	79	1510	42	0	2	254
col_ccp6_LN_bulk_1_1_1	928372	645051	37047	10918	3783	26905	6224	0	135	15841
col_ccp6_LN_bulk_1_1_2	1560208	946900	79764	16297	8471	59407	11618	29	239	26173
col_ccp6_LN_bulk_2_1_1	582756	373702	36173	13175	2691	25177	8093	15	197	17940
col_ccp6_LN_bulk_2_1_2	868138	475846	66994	20062	6720	46031	13648	21	574	28816
col_ccp6_LN_bulk_3_1_1	434673	303748	21223	7593	1929	14930	4296	11	57	10540
col_ccp6_LN_bulk_3_1_2	333415	261493	8149	3904	989	5488	1653	5	14	4997
col_ccp6_PBMC_bulk_1_1_1	1517831	369534	4977	594	2765	1430	781	0	1	1397
col_ccp6_PBMC_bulk_1_1_2	853919	260703	3039	627	1381	1013	641	0	4	1183
col_ccp6_PBMC_bulk_2_1_1	55461	6968	219	40	86	61	71	0	1	91
col_ccp6_PBMC_bulk_2_1_2	87637	7534	206	59	90	53	59	0	4	100
col_ccp6_tum_bulk_1_1_1	96513	7637	3067	300	430	2575	61	1	0	668
col_ccp6_tum_bulk_1_1_2	40046	6429	2819	277	355	2399	65	0	0	625
col_ccp6_tum_bulk_1_2_1	64111	5494	2124	223	330	1711	83	0	0	491
col_ccp6_tum_bulk_1_2_2	22120	3312	1588	198	223	1330	35	0	0	439
col_ccp6_tum_bulk_1_3_1	172425	22346	9960	426	6605	2360	993	0	2	1379
col_ccp6_tum_bulk_1_3_2	112999	16799	6315	439	4073	1575	664	0	3	1215
lun_lcp1_LN_bulk_1_1_1	3230977	1549343	89045	2490	32645	46238	9970	7	185	7386
lun_lcp1_LN_bulk_1_1_2	1204869	564244	19305	2006	5410	11943	1912	5	35	3950
lun_lcp1_PBMC_bulk_1_1_1	2678563	1135078	13930	7688	4010	532	7497	17	1874	8931
lun_lcp1_PBMC_bulk_1_1_2	5484728	1726398	16357	8416	4806	627	8973	6	1945	9894
lun_lcp1_PBMC_bulk_1_2_1	447228	254617	39277	23989	5252	1145	18149	26	14705	28300
lun_lcp1_PBMC_bulk_1_2_2	3591146	634026	220538	55577	50637	8384	121514	151	39852	92407
lun_lcp1_tum_bulk_1_1_1	1409884	592794	10281	559	3481	5675	1117	3	5	1158
lun_lcp1_tum_bulk_1_1_2	2466075	977269	10724	544	3976	5330	1408	5	5	1137
lun_lcp1_tum_bulk_1_2_1	656485	321187	18800	475	4548	11490	2719	1	42	1125
lun_lcp1_tum_bulk_1_2_2	3397725	1633732	12218	338	2623	7723	1868	0	4	848
lun_lcp1_tum_bulk_1_3_1	1663252	757068	16997	265	5129	10652	1205	4	7	669
lun_lcp1_tum_bulk_1_3_2	693738	275721	13245	269	4538	7379	1324	3	1	646
lun_lcp2_norm_bulk_1_1_1	48358	45318	116	69	61	40	15	0	0	80
lun_lcp2_norm_bulk_1_1_2	47487	43893	134	87	63	50	21	0	0	98
lun_lcp2_norm_bulk_1_2_1	53329	48598	216	130	142	48	25	0	1	150
lun_lcp2_norm_bulk_1_2_2	40925	38181	91	60	69	15	7	0	0	68
lun_lcp2_tum_bulk_1_1_1	103622	56358	7416	791	2815	3663	898	3	37	1634
lun_lcp2_tum_bulk_1_1_2	196291	118783	12283	860	4456	5864	1908	6	49	1990
lun_lcp2_tum_bulk_1_2_1	433878	287531	23759	977	3232	17839	2663	14	11	2557
lun_lcp2_tum_bulk_1_2_2	380569	309314	7407	610	1270	4833	1295	4	5	1432
lun_lcp3_LN_bulk_1_1_1	570029	335824	36128	2865	16647	13218	5981	3	279	5836
lun_lcp3_LN_bulk_1_1_2	341492	218239	19060	2241	9013	6772	3101	4	170	4444
lun_lcp3_LN_bulk_1_2_1	536553	301936	36131	4713	13399	15704	6470	10	548	7987
lun_lcp3_LN_bulk_1_2_2	366254	208493	25916	3917	9540	11858	4181	6	331	6699
lun_lcp3_LN_bulk_1_3_1	479670	304393	28177	3339	12197	10335	5446	4	195	6585
lun_lcp3_LN_bulk_1_3_2	312828	171652	21942	3187	9551	8591	3594	4	202	6157
lun_lcp3_PBMC_bulk_1_1_1	2211029	567230	126424	9037	71903	20017	26360	0	8144	14368
lun_lcp3_PBMC_bulk_1_1_2	2229338	368455	92447	7914	57431	12301	17118	6	5591	11424
lun_lcp3_norm_bulk_1_1_1	157799	106388	6223	202	3883	1171	1067	1	101	658
lun_lcp3_norm_bulk_1_1_2	54609	42447	1584	168	1093	314	152	0	25	443
lun_lcp3_norm_bulk_1_2_1	292601	167367	14691	501	8068	3481	2666	2	474	1516
lun_lcp3_norm_bulk_1_2_2	432650	85888	17780	454	8097	7577	1835	8	263	1533
lun_lcp3_norm_bulk_1_3_1	66262	60582	448	179	318	62	59	0	9	265
lun_lcp3_norm_bulk_1_3_2	226414	104142	19313	362	10758	6758	1538	4	255	1292
lun_lcp3_tum_bulk_1_1_1	90509	65257	4327	770	1970	1956	283	0	118	1290
lun_lcp3_tum_bulk_1_1_2	400212	314320	10981	1001	5792	3942	894	6	347	2101
lun_lcp3_tum_bulk_1_2_1	234427	146742	14489	709	7768	5828	693	1	199	1811
lun_lcp3_tum_bulk_1_2_2	189427	129802	9462	617	5492	3354	484	0	132	1457
lun_lcp3_tum_bulk_1_3_1	188855	177116	378	252	206	105	62	0	5	285
lun_lcp3_tum_bulk_1_3_2	95456	88729	231	182	105	96	29	0	1	194
lun_lcp4_PBMC_PCsort_1_1_1	1988066	395205	158578	568	89191	58083	10813	17	474	1430
lun_lcp4_PBMC_bulk_1_1_1	2540539	449765	90358	11093	37688	31917	16408	5	4340	14697
lun_lcp4_PBMC_bulk_1_1_2	3860520	914131	122510	15629	51014	41509	23149	12	6826	20780
lun_lcp4_norm_bulk_1_1_1	1907605	497687	63542	11912	35841	23066	4384	4	247	19108
lun_lcp4_norm_bulk_1_1_2	1505157	413429	58461	11607	34297	20387	3536	13	228	18469
lun_lcp4_norm_bulk_1_2_1	2174838	438631	71284	11815	41053	26529	3336	11	355	19677
lun_lcp4_norm_bulk_1_2_2	806207	266798	47885	9341	27693	17910	1890	13	379	14746
lun_lcp4_tum_PCsort_1_1_1	530850	115345	45074	34	17926	24234	2898	16	0	152
lun_lcp4_tum_PCsort_1_2_1	418520	161336	33911	1290	11811	18653	3290	15	142	1979
lun_lcp4_tum_bulk_1_1_1	996706	220736	25610	1268	9420	14643	1491	5	51	2328
lun_lcp4_tum_bulk_1_1_2	1510904	261724	27390	1381	11095	15357	876	13	49	2547
lun_lcp4_tum_bulk_1_2_1	1084414	267200	25521	1872	11447	12569	1312	9	184	3193
lun_lcp4_tum_bulk_1_2_2	1309506	347718	34254	2010	11495	20471	2135	10	143	3512
mel_mp1_PBMC_bulk_1_1_1	207077	182501	7820	2791	5983	545	1213	3	76	4313
mel_mp1_PBMC_bulk_1_1_2	256174	222356	9647	2866	7545	612	1391	1	98	4736
mel_mp2_LN_bulk_1_1_1	168260	95193	3	3	1	2	0	0	0	2
mel_mp2_LN_bulk_1_1_2	525842	366029	34852	9913	10639	19511	4457	49	195	14107
mel_mp2_PBMC_PCsort_1_1_1	414970	132780	42586	1355	28843	8301	4446	9	987	2298
mel_mp2_PBMC_bulk_1_1_1	2379867	642732	176194	26498	80938	24373	61754	59	9070	39972
mel_mp2_PBMC_bulk_1_1_2	2270297	839276	189593	28835	82371	26490	69145	78	11509	44173
mel_mp2_tum_PCsort_1_1_1	4941257	258807	66548	1767	31355	32487	1262	368	1076	2597
mel_mp2_tum_bulk_1_1_1	482515	331865	45509	147	35923	9290	252	36	8	284
mel_mp2_tum_bulk_1_1_2	567440	387391	58075	225	45126	11620	1259	56	14	381
mel_mp3_LN_bulk_1_1_1	510419	452860	11973	2213	2853	7465	1611	18	26	3306
mel_mp3_LN_bulk_1_1_2	432897	385410	11076	1980	2453	7091	1489	21	22	3047
mel_mp3_PBMC_bulk_1_1_1	540273	228938	46691	13801	17528	6700	17507	0	4956	17026
mel_mp3_PBMC_bulk_1_1_2	4171750	425740	148933	22894	58996	30449	51372	11	8105	33280
mel_mp3_tum_bulk_1_1_1	697708	585331	14693	477	1717	12592	348	35	0	1098
mel_mp3_tum_bulk_1_1_2	670491	570982	9865	413	1323	8269	250	23	0	906
mel_mp3_tum_bulk_1_2_1	495944	440468	5960	413	457	5121	354	28	0	735
mel_mp3_tum_bulk_1_2_2	498607	439890	5770	398	491	4735	527	17	0	725
mel_mp3_tum_bulk_1_3_1	494717	418637	12937	471	798	7481	4625	31	1	993
mel_mp3_tum_bulk_1_3_2	600082	504080	12316	507	921	6380	5002	13	0	991
mel_mp7_LN_bulk_1_1_1	1633150	439100	117626	8229	15384	87854	12521	97	1770	14399
mel_mp7_LN_bulk_1_1_2	821473	296583	64999	6097	8117	49009	6760	44	1069	10612
mel_mp7_LN_bulk_1_2_1	1679131	878193	155819	13353	15318	122051	14322	111	4017	20738
mel_mp7_LN_bulk_1_2_2	2080939	817345	217608	15404	22049	173773	17656	223	3907	24532
mel_mp7_LN_bulk_1_3_1	1096903	196303	74540	7178	7485	59098	6936	64	957	12406
mel_mp7_LN_bulk_1_3_2	1329652	363450	90503	8417	12824	65846	10362	70	1401	14528
mel_mp7_LN_bulk_1_4_1	2531779	1148606	251191	7499	25361	211726	10718	276	3110	13789
mel_mp7_LN_bulk_1_4_2	2056769	1022385	195663	6588	20832	163644	8737	43	2407	11994
mel_mp7_PBMC_bulk_1_1_2	628355	190146	42079	14321	10948	7406	17577	3	6145	18654
mel_mp8_LN_bulk_1_1_1	201666	165915	779	263	383	227	64	0	105	336
mel_mp8_LN_bulk_1_1_2	613099	434194	12410	514	8390	3656	280	2	82	918
mel_mp8_LN_bulk_1_2_1	251813	214046	1114	194	766	297	34	0	17	352
mel_mp8_LN_bulk_1_2_2	576500	395406	21075	758	13535	6721	753	5	61	1428
mel_mp8_LN_bulk_1_3_1	1587865	783195	117338	1685	73386	42773	822	1	356	3017
mel_mp8_LN_bulk_1_3_2	711700	481698	32163	584	20954	10811	368	6	24	1421
mel_mp8_PBMC_bulk_1_1_1	3032553	1226046	54832	9020	34882	3088	12726	0	4136	13104
mel_mp8_PBMC_bulk_1_1_2	724460	235831	30493	6890	18766	1679	7693	0	2355	9008
mel_mp9_LN_bulk_1_1_1	677088	286436	55316	7824	16399	29960	8312	8	637	12796
mel_mp9_LN_bulk_1_1_2	1977110	464526	151365	14214	46434	82150	21009	14	1758	23875
mel_mp9_LN_bulk_1_3_1	1107543	280900	68291	8135	23583	32374	11187	5	1142	12733
mel_mp9_LN_bulk_1_3_2	1853754	377436	104905	11461	38062	48217	16819	10	1797	17952
mel_mp9_LN_bulk_1_4_1	1258291	229415	36497	4596	12400	17538	6107	0	452	7695
mel_mp9_LN_bulk_1_4_2	1651069	379786	58904	6499	19986	28261	9870	2	785	10850
mel_mp9_PBMC_bulk_1_1_1	136967	65877	9343	1793	5552	1462	1966	0	363	3252
mel_mp9_PBMC_bulk_1_1_2	681600	336628	57233	8059	34964	7581	11797	3	2888	10939
mel_mp9_tum_bulk_1_1_2	1470186	94291	1690	67	840	827	20	0	3	133
