## Supplementary material for "Systematic evaluation of intratumoral and peripheral BCR repertoires in three cancers": Table S2

### Sheet: patients
Patient	clinical characteristics				number of obtained samples
	Sex	Age	Diagnosis	Metastases	PBMC	LN	tumor	adjacent normal tissue	PBMC plasma cell sort	LN plasma cell sort	tumor plasma cell sort
ccp2	M	58	adenocarcinoma T2NxM0	No	1	3	3	x	1	3	3
ccp3	F	65	adenocarcinoma pT3N1M0, stage IIIB	yes	1	3	3	x	1	3	3
ccp5	M	dno	T4bN1M0 stage IIIC	yes	1	x	3	x	x	x	x
ccp6	F	dno	T3NxM0 stage IIIC	unknown	2	3	3	x	x	x	x
lcp1	M	dno	adenocarcinoma stage 1 or 2	no	2	1	3	x	x	x	x
lcp2	M	dno	adenocarcinoma stage 1 or 2	no	x	x	2	2	x	x	x
lcp3	M	dno	adenocarcinoma stage 1 or 2	no	1	3	3	3	x	x	x
lcp4	M	dno	adenocarcinoma stage 1 or 2	no	1	x	2	2	1	x	2
mp1	M	57	skin cutaneous melanoma	yes	1	x	x	x	1	x	x
mp2	M	65	skin cutaneous melanoma	yes	1	1	1	x	1	x	1
mp3	F	67	skin cutaneous melanoma	yes	1	1	3	x	x	x	x
mp7	dno	dno	skin cutaneous melanoma	yes	1	4	x	x	x	x	x
mp8	dno	dno	skin cutaneous melanoma	yes	1	3	x	x	x	x	x
mp9	dno	dno	skin cutaneous melanoma	yes	1	3	1	x	x	x	x
			dno: did not obtain
			x - absent
